# Molecular characterization of selectively vulnerable neurons in Alzheimer’s Disease

**DOI:** 10.1101/2020.04.04.025825

**Authors:** Kun Leng, Emmy Li, Rana Eser, Antonia Piergies, Rene Sit, Michelle Tan, Norma Neff, Song Hua Li, Roberta Diehl Rodriguez, Claudia Kimie Suemoto, Renata Elaine Paraizo Leite, Carlos A. Pasqualucci, William W. Seeley, Salvatore Spina, Helmut Heinsen, Lea T. Grinberg, Martin Kampmann

**Affiliations:** Institute for Neurodegenerative Disease, University of California, San Francisco, San Francisco, CA, USA; Chan Zuckerberg Biohub, San Francisco, CA, USA; Biomedical Sciences Graduate Program, University of California, San Francisco, San Francisco, CA, USA; Medical Scientist Training Program, University of California, San Francisco, San Francisco, CA, USA; Memory and Aging Center, Weill Institute for Neurosciences, Department of Neurology, University of California, San Francisco, San Francisco, CA, USA; Department of Neurology, Universidade de São Paulo, Faculdade de Medicina, São Paulo, Brazil; Department of Pathology, Universidade de São Paulo, Faculdade de Medicina, São Paulo, Brazil; Division of Geriatrics, Department of Clinical Medicine, Universidade de São Paulo, Faculdade de Medicina, São Paulo, Brazil; Department of Psychiatry, University of Würzburg, Würzburg, Germany; Global Brain Health Institute, University of California, San Francisco, San Francisco, CA, USA; Department of Pathology, University of California, San Francisco, San Francisco, CA, USA; Department of Biochemistry and Biophysics, University of California, San Francisco, San Francisco, CA, USA

**Author notes:** These authors contributed equally: Kun Leng, Emmy Li.

## Abstract

Alzheimer’s disease (AD) is characterized by the selective vulnerability of specific neuronal populations, the molecular signatures of which are largely unknown. To identify and characterize selectively vulnerable neuronal populations, we used single-nucleus RNA sequencing to profile the caudal entorhinal cortex and the superior frontal gyrus – brain regions where neurofibrillary inclusions and neuronal loss occur early and late in AD, respectively – from postmortem brains spanning the progression of AD-type tau neurofibrillary pathology. We identified RORB as a marker of selectively vulnerable excitatory neurons in the entorhinal cortex, and subsequently validated their depletion and selective susceptibility to neurofibrillary inclusions during disease progression using quantitative neuropathological methods. We also discovered an astrocyte subpopulation, likely representing reactive astrocytes, characterized by decreased expression of genes involved in homeostatic functions. Our characterization of selectively vulnerable neurons in AD paves the way for future mechanistic studies of selective vulnerability and potential therapeutic strategies for enhancing neuronal resilience.
