## Supplemental Table 1 for "Molecular characterization of selectively vulnerable neurons in Alzheimer’s Disease"

### Sheet: EC_vulnerable_DEGs
gene	logFC	logCPM	F	PValue	FDR
CTC-340A15.2	2.96837	8.49578	93.5927	1.61642e-14	1.40654e-10
CTC-535M15.2	2.73901	7.64135	90.5927	3.12425e-14	1.40654e-10
TLL1	1.86572	5.75618	69.4557	3.50619e-12	1.05232e-08
CTNNA2	1.13214	10.1077	61.5257	1.22672e-11	2.47644e-08
RP11-79E3.2	1.98699	5.14488	63.8194	1.37519e-11	2.47644e-08
RORB	2.03464	6.91602	54.5288	2.5117e-10	3.76922e-07
MEIS2	-1.76624	7.6603	48.8751	1.10577e-09	1.42233e-06
CCDC85A	1.15151	6.42492	44.8341	3.03671e-09	3.16532e-06
FSTL5	1.40633	6.45916	45.4805	3.16392e-09	3.16532e-06
ADCY1	-0.758631	8.21315	43.3494	3.70896e-09	3.33955e-06
KCNAB1	1.14342	7.36022	42.8262	6.29919e-09	5.15617e-06
ZBTB16	0.741919	6.83757	40.9585	8.37437e-09	6.28357e-06
CTBP2	0.817363	5.49389	40.6887	9.19031e-09	6.36535e-06
PLD5	0.880113	5.69276	39.4258	1.42398e-08	8.36201e-06
TMTC2	0.917305	6.64949	39.3036	1.50994e-08	8.36201e-06
CD24	2.35048	4.43439	42.8243	1.55371e-08	8.36201e-06
RP11-478B9.1	1.62068	4.71682	40.0872	1.57879e-08	8.36201e-06
SEMA3C	-2.64143	6.23293	39.9838	2.11424e-08	1.05759e-05
GNAL	-1.56908	7.05542	39.2296	2.44151e-08	1.15702e-05
RCAN2	-0.87013	7.13553	37.028	3.31437e-08	1.49213e-05
SERPINE2	-1.39086	5.77885	37.431	3.55116e-08	1.5226e-05
RP11-475O6.1	0.990246	7.06462	37.1125	3.84465e-08	1.57351e-05
WFS1	-1.50458	5.96374	35.4172	7.94115e-08	3.10879e-05
RP11-128A17.1	-1.73438	4.64317	34.2425	9.73869e-08	3.65363e-05
IL1RAPL2	1.37075	6.9906	33.7348	1.66568e-07	5.99912e-05
NNAT	-1.00629	6.32472	31.2512	2.8759e-07	9.95946e-05
RP11-315L6.1	1.22078	4.33187	30.8968	3.12917e-07	0.000104352
PRUNE2	0.726238	6.95875	30.3656	3.82437e-07	0.000122981
AC133680.1	1.42279	4.26424	30.0647	4.32928e-07	0.000134417
KIAA0319	0.693911	7.02205	29.4364	5.44584e-07	0.000163448
KLHL32	0.804684	6.87732	29.1835	6.10422e-07	0.000177298
BTBD3	-0.810426	6.53431	28.9773	6.49275e-07	0.00018269
FAM234B	-0.879426	5.35141	28.3448	8.28291e-07	0.000225998
SEZ6L	-0.801837	8.11609	28.1229	9.02506e-07	0.000238197
NR4A2	-2.06077	5.25081	28.8638	9.44776e-07	0.000238197
LDLRAD3	0.838527	5.27606	27.9841	9.52363e-07	0.000238197
AC092684.1	1.11483	5.32688	28.0687	1.30356e-06	0.000314342
OTOGL	1.27676	4.53904	27.6672	1.32663e-06	0.000314342
PCBP3	0.894892	5.01946	27.0397	1.3758e-06	0.000317633
THRB	0.538879	8.89445	26.5249	1.6837e-06	0.000379001
RP11-32K4.1	0.643703	6.73702	26.4406	1.74053e-06	0.000382238
LINC01317	0.822956	5.43589	25.5045	2.87357e-06	0.000616038
ILDR2	-0.812667	6.07418	25.0437	3.02874e-06	0.000634205
IGSF21	-0.806672	6.85543	24.6065	3.66268e-06	0.000749518
NRG1	0.86701	9.17648	24.4932	4.04622e-06	0.000809604
GFRA2	0.758376	5.73577	24.5353	4.19932e-06	0.000821972
PDZD2	-1.0381	8.68235	24.4807	4.32559e-06	0.000828673
DKK3	-0.748374	8.41872	23.9563	4.68817e-06	0.000879423
BAIAP2	-0.585542	8.1915	23.8792	4.83662e-06	0.000885325
CHST1	-0.767603	6.35657	23.7932	5.00781e-06	0.000885325
PRKCG	-0.652895	7.47793	23.7899	5.01461e-06	0.000885325
EGR4	-1.42696	6.15508	23.8058	5.3182e-06	0.000914861
FAM171B	-0.545795	7.69223	23.6139	5.38512e-06	0.000914861
ARHGEF28	0.757297	6.2152	23.3202	6.21172e-06	0.00100522
TNNT2	1.77622	4.14781	23.6173	6.226e-06	0.00100522
CAPS2	0.641008	6.32128	23.2467	6.2519e-06	0.00100522
LRRK1	1.30378	6.26089	23.6027	6.9764e-06	0.00110203
ANXA4	0.757516	5.18627	22.9237	7.13215e-06	0.0011072
GALNT7	0.688586	6.05809	22.8545	7.33685e-06	0.00111968
FAM110B	-0.958947	6.64781	22.7928	8.44283e-06	0.00126699
RASGRF1	-0.574931	6.98843	22.4335	8.71864e-06	0.00128693
ARHGAP12	0.846695	5.00305	21.7391	1.16096e-05	0.00166275
RP11-675F6.3	0.731424	4.98586	21.734	1.16341e-05	0.00166275
KIAA1217	-1.87453	9.71597	22.1496	1.24066e-05	0.00174545
AC016716.2	1.06178	5.90007	21.7965	1.28054e-05	0.00177385
ITGAV	-1.00206	5.20807	21.5046	1.31591e-05	0.0017825
RP11-325K19.1	1.22411	4.20913	21.422	1.32638e-05	0.0017825
GPD2	-0.683836	6.09896	21.1652	1.47344e-05	0.00190316
CTGF	-3.924	6.59855	21.7201	1.47845e-05	0.00190316
RORA	0.667391	9.04277	21.1313	1.49436e-05	0.00190316
MIR4500HG	1.04447	6.04106	21.514	1.51995e-05	0.00190316
GMCL1	0.583748	5.86587	21.0876	1.52185e-05	0.00190316
ADAMTSL1	-1.9065	6.83037	21.4336	1.65238e-05	0.0020332
BCL11B	-1.78803	6.1938	21.4004	1.671e-05	0.0020332
TMEM132E	-1.53733	4.26108	20.4562	1.9822e-05	0.0023797
SLC9A7	-0.678514	6.15043	20.3113	2.10667e-05	0.00249585
CEBPD	-1.02141	5.39038	20.3121	2.25026e-05	0.00263135
SLC4A4	-1.161	6.2877	20.4105	2.39652e-05	0.00276644
EPHA3	0.90487	6.4095	20.1413	2.60568e-05	0.00296981
DLGAP1-AS4	0.683087	5.96723	19.7397	2.68157e-05	0.0029839
ATP2B1	-0.476741	9.36639	19.7317	2.69061e-05	0.0029839
AC013463.2	1.06721	5.73264	20.0615	2.71746e-05	0.0029839
CTD-2147F2.2	0.809783	5.2226	19.6825	2.78993e-05	0.00299499
VWA5A	-1.63984	4.1525	19.6809	2.81299e-05	0.00299499
GAREM1	-0.651841	7.1106	19.6148	2.82734e-05	0.00299499
GXYLT2	0.846698	4.79194	19.4885	2.98302e-05	0.00312315
RP11-505E24.2	1.13207	4.90837	19.7118	3.03049e-05	0.00313639
ARHGAP29	0.741785	4.75348	19.2493	3.30255e-05	0.00337911
RLTPR	-0.710257	6.07413	19.1224	3.48609e-05	0.00352683
PDZRN3	1.17598	7.00546	19.4801	3.61698e-05	0.00361858
PLCB4	-0.978289	5.61463	19.1136	3.80105e-05	0.00376095
LIPA	0.497043	6.16484	18.717	4.14612e-05	0.00405779
FAM189A1	0.616687	7.28392	18.6291	4.30577e-05	0.00416662
LZTS1	-1.03637	6.03046	18.8628	4.38364e-05	0.00416662
MAPK1	-0.624468	8.39878	18.5805	4.39615e-05	0.00416662
GABBR1	-0.568005	7.00527	18.2218	5.12976e-05	0.00480416
MIR99AHG	0.495136	9.03187	18.2012	5.17551e-05	0.00480416
ZNF431	0.68678	4.9599	18.1575	5.27414e-05	0.00481011
LINC01435	0.868133	5.75569	18.3907	5.28877e-05	0.00481011
MPDZ	0.470154	7.14218	18.126	5.34626e-05	0.00481378
ALS2	0.556545	6.15987	18.1012	5.40398e-05	0.00481757
KCNQ3	0.634914	8.4633	18.0546	5.51383e-05	0.00486731
THY1	-0.711653	8.47202	17.7022	6.42297e-05	0.0056148
MLXIPL	0.6107	6.48164	17.6493	6.57212e-05	0.00568994
PALMD	-1.19994	5.72261	17.8982	6.71156e-05	0.00573117
WIPF3	-0.557914	7.25882	17.5888	6.74704e-05	0.00573117
ARHGAP6	-0.77693	6.03243	17.5725	6.937e-05	0.00583746
AC004158.3	-1.32492	5.65357	17.8073	7.13452e-05	0.00594807
ROCK2	-0.471965	7.9135	17.4166	7.2721e-05	0.00600715
KCNH7	0.87986	8.79418	17.6002	7.50546e-05	0.00610679
PLXND1	0.856131	5.76397	17.4998	7.56275e-05	0.00610679
RAB27B	0.656956	7.21681	17.394	7.59619e-05	0.00610679
EEPD1	-0.80289	5.48148	17.2854	7.75581e-05	0.00617994
LRMP	0.76589	4.92689	17.1978	8.00018e-05	0.00631874
KCTD1	-0.676042	7.56194	17.1373	8.33769e-05	0.00652805
SDC3	-0.686574	6.46641	17.0255	8.62609e-05	0.0066049
PLPPR1	-1.10036	5.47729	17.2559	8.67128e-05	0.0066049
PTK2B	-0.543418	8.4517	16.9944	8.74433e-05	0.0066049
KCNC2	0.931258	7.1411	17.3116	8.77675e-05	0.0066049
CPE	-0.52246	8.20132	16.9792	8.80262e-05	0.0066049
SMYD2	0.785722	5.74283	17.0823	8.88556e-05	0.00661203
TLE4	-1.62562	7.60564	17.2233	9.26801e-05	0.0068401
USP43	0.720929	5.82164	16.8786	9.52284e-05	0.00697103
VIPR2	1.47618	4.06049	16.9886	0.000102171	0.00741891
LONRF1	-0.556588	6.29003	16.5587	0.000105875	0.00762279
CCDC3	0.540581	7.14786	16.5417	0.000106672	0.00762279
PTPRT	0.852385	9.27698	16.729	0.000107676	0.00763401
RASA2	0.442344	7.08224	16.4862	0.00010931	0.00763461
DOCK4	-0.662318	9.17676	16.4848	0.000109381	0.00763461
RP4-765H13.1	1.35739	4.33945	16.4265	0.000121535	0.0084177
THOC3	-0.696085	5.66955	16.3011	0.000126318	0.00861947
AC007740.1	0.989231	4.83935	16.1504	0.000126787	0.00861947
DUSP4	-1.61968	4.07526	16.283	0.00012732	0.00861947
CHN1	-0.552166	10.294	16.1064	0.000129281	0.00864934
ADGRL2	0.807736	8.65457	16.2978	0.000129682	0.00864934
DLC1	-1.96568	8.70466	16.384	0.000132288	0.00875822
LINC01202	1.3241	4.96693	16.1942	0.000142251	0.00934909
MAP2K1	-0.648655	7.81568	15.838	0.000146187	0.00948731
SYNPO	-0.548121	7.37341	15.8251	0.000146461	0.00948731
NTNG2	0.718983	5.2744	15.7073	0.000154339	0.00992623
TSHZ2	1.11497	9.3106	15.9447	0.000158039	0.0100139
HACD2	-0.49099	6.1498	15.6465	0.000158576	0.0100139
HPCAL1	-1.16665	6.81046	15.9337	0.000159038	0.0100139
COBLL1	1.70377	6.04138	15.8908	0.000163382	0.0102159
TOX	1.1036	7.34305	15.7947	0.00016985	0.0105471
RARB	0.678947	5.5806	15.4469	0.00017535	0.0108141
EPB41	0.524011	6.06393	15.3686	0.000179515	0.0109956
FMN1	0.65226	7.32713	15.4545	0.000181953	0.0110696
CPB2-AS1	0.578101	4.69105	15.3073	0.000184511	0.0111499
ANO4	-0.591433	6.77944	15.2662	0.00018793	0.0112808
FOSL2	-0.910539	5.51336	15.3014	0.000194228	0.0115443
CPNE4	0.670377	7.96345	15.2899	0.000194883	0.0115443
SYT17	0.769793	5.93964	15.3219	0.000196371	0.0115564
RP11-122F24.1	0.770561	4.49152	15.119	0.000200745	0.0117371
KCNJ4	-0.673852	6.25465	15.0953	0.00020309	0.0117478
FAM43A	-2.07875	3.87673	15.2404	0.000203538	0.0117478
FRAS1	-0.777725	7.69694	15.184	0.000208666	0.011967
CYP46A1	-0.452629	7.3946	15.0008	0.000211689	0.0120401
MEGF11	-0.743675	5.71585	15.0215	0.000212615	0.0120401
NEO1	0.479904	6.41436	14.9731	0.000214344	0.0120622
SMARCAL1	0.59353	5.01531	14.9379	0.000217759	0.0121276
RP11-69I8.3	-2.20375	5.45242	15.2207	0.000218199	0.0121276
TMEM117	0.528998	7.29368	14.8997	0.000221535	0.0122374
RNLS	0.508679	5.86872	14.7945	0.000232284	0.012753
PID1	0.498108	7.50015	14.7503	0.000236958	0.0129307
SLC12A8	-0.704147	5.68672	14.5957	0.000255996	0.013847
NTN4	0.974839	5.04846	14.7458	0.000256825	0.013847
TMEM30A	-0.639206	6.93994	14.5624	0.000261289	0.0138951
CDHR3	0.593127	6.42344	14.5459	0.000262122	0.0138951
CACNG3	-0.442178	8.15265	14.5249	0.000262347	0.0138951
ST6GAL1	0.571042	6.09261	14.5079	0.000264362	0.01392
CPLX2	-0.833896	7.45916	14.6592	0.000267579	0.0140075
CSMD2	-0.84783	8.02638	14.6302	0.000271358	0.0140911
PRRT3	-0.665389	5.09757	14.4425	0.000272307	0.0140911
MYBPC1	1.09084	4.58567	14.701	0.000274454	0.014121
LMO7	-0.531909	7.14905	14.3943	0.00027832	0.0142386
PCSK5	-1.62827	7.2701	14.5957	0.000286545	0.0145766
FAM84A	-1.12445	5.62206	14.5166	0.000290912	0.0147156
RGMA	-1.19573	5.99071	14.5146	0.000294745	0.0147556
ADRA1A	1.05766	4.46241	14.4516	0.000294982	0.0147556
LINC01378	1.22675	6.27456	14.6657	0.000299636	0.0149056
COL6A1	0.743882	5.6796	14.3269	0.00030153	0.0149174
FAXDC2	0.738726	4.57269	14.2009	0.000303842	0.0149497
SEMA5B	-1.30571	5.23383	14.2936	0.000323739	0.0158421
GALNT13	-0.815751	6.8682	14.2076	0.000327265	0.0159281
SLC25A29	-0.496164	6.58073	14.0019	0.000332632	0.0161022
DNAJC1	0.452396	6.88337	13.8719	0.000352938	0.0169939
SEMA5A	-1.24007	6.94307	14.0182	0.000368644	0.0176557
MIR181A1HG	0.635164	5.83764	13.7913	0.000372543	0.0176933
C3orf58	0.6557	5.0597	13.7488	0.000373359	0.0176933
NPSR1	1.25868	4.92795	13.9231	0.000382143	0.0180147
SYT14	0.42496	7.34522	13.6608	0.000388696	0.0182282
ASIC2	-1.12577	10.5502	13.816	0.00039851	0.0185748
COX7A1	-0.815796	4.77677	13.597	0.000400213	0.0185748
B3GAT1	-0.514593	6.40733	13.5851	0.000402395	0.0185803
ARC	-0.828314	6.97138	13.5583	0.000407365	0.0187138
CELSR2	-0.638193	6.05712	13.5324	0.000413733	0.0189099
SULF1	-2.24009	5.13809	13.7217	0.000421307	0.0191588
GSKIP	-0.76587	5.20559	13.4504	0.000432084	0.0194783
PAQR9	-0.812236	4.86319	13.427	0.000432659	0.0194783
KRT17	-1.51645	4.61745	13.5517	0.000445544	0.0198838
KLF9	-0.639414	5.57009	13.3605	0.000446083	0.0198838
NACC1	-0.632821	5.73692	13.2658	0.000465945	0.0206669
TSHZ1	0.704882	5.30764	13.2886	0.000472811	0.0206775
LINC00290	-1.01009	4.65426	13.2534	0.000473494	0.0206775
PPFIBP1	1.03057	6.972	13.4443	0.000475715	0.0206775
PPP2R2B	0.389506	9.42824	13.215	0.000476985	0.0206775
RPH3A	-0.640713	7.17009	13.2752	0.000477667	0.0206775
SLC16A2	-0.712113	4.72122	13.2546	0.000489672	0.0210957
CNTN4	-0.671798	8.96118	13.1745	0.000495612	0.0212499
RUNX1T1	0.417939	8.22748	13.0974	0.000503561	0.0214885
CDO1	-0.780591	4.57057	12.9837	0.000530705	0.0225399
CTXN3	-1.79052	4.31659	13.1107	0.000533497	0.0225521
ADAMTS16	0.848929	5.34122	13.0766	0.00054411	0.0228933
SHC3	-0.416583	7.50253	12.9177	0.000547151	0.0229142
SORT1	-0.455529	7.16583	12.8907	0.000554035	0.0230951
RP11-133F8.2	0.826302	4.70645	12.827	0.000579776	0.0240567
ST3GAL1	-0.806215	5.60561	12.8531	0.000591917	0.0244478
GHR	0.495689	7.39922	12.7042	0.000604057	0.0248353
RP11-449D8.5	0.799355	4.44409	12.732	0.000621643	0.0254422
SH3RF2	-1.2067	5.18259	12.7798	0.000631361	0.0257229
SGPP2	-0.524294	6.02953	12.5582	0.00064645	0.0262191
CDK18	0.643846	5.1704	12.5186	0.000658502	0.0265881
IGDCC3	0.749598	4.36698	12.494	0.00066605	0.0267655
CAMK2B	-0.409093	9.18838	12.4851	0.00066884	0.0267655
UNC5A	-0.481148	6.46205	12.4625	0.000675903	0.0268894
ACVR1C	-0.874548	5.34751	12.5668	0.00067791	0.0268894
CNTN3	0.760966	7.26987	12.5548	0.000699372	0.027619
RP11-717F1.2	-1.68696	4.56251	12.5088	0.000719003	0.0281055
RASGRF2	-0.677874	6.66368	12.4008	0.000723515	0.0281055
MESDC1	-0.64768	5.39669	12.3142	0.000724299	0.0281055
RAB3B	-1.14849	6.10357	12.5003	0.000724787	0.0281055
HSPA13	-0.538614	6.14881	12.3053	0.000727297	0.0281055
IGFBP5	-1.03648	5.07597	12.3604	0.000751379	0.0288066
VWA3A	-0.681871	5.70764	12.2612	0.000754226	0.0288066
PTPRN	-0.520415	7.80487	12.2252	0.000755038	0.0288066
SEMA3E	-1.74109	6.86309	12.3885	0.000766561	0.0291228
RASGRP1	-0.76442	6.38949	12.2754	0.000779587	0.0294179
PCED1B	0.732218	5.21945	12.219	0.000780862	0.0294179
ZFHX3	-1.49031	5.95612	12.2943	0.000800087	0.0299774
SLC8B1	0.630691	5.92938	12.1389	0.000802371	0.0299774
DIRAS2	-1.0708	6.83501	12.2508	0.000814248	0.0302603
FZD3	-0.40701	7.60581	12.0426	0.000822413	0.0302603
KCNH1	0.741012	8.09072	12.1817	0.000822802	0.0302603
HOMER1	-0.439425	8.0695	12.0385	0.000824014	0.0302603
CHSY3	0.476629	8.67115	12.0307	0.000827041	0.0302603
DNAH6	0.495098	6.84371	12.0228	0.000830108	0.0302603
AKAP7	-0.616375	5.45247	11.9862	0.00084446	0.0306593
ELFN2	-0.587003	5.44983	11.9077	0.000876157	0.0316741
RP11-473C19.1	-0.527044	6.37377	11.8998	0.000879446	0.0316741
PDE8B	-0.877295	6.92874	12.0518	0.000883177	0.0316818
FOXP1	0.430015	8.37852	11.8751	0.000889711	0.0317895
C2orf69	-0.466472	5.82307	11.8197	0.000913191	0.0324995
BRINP2	-0.558709	7.33221	11.7934	0.00093369	0.0328827
SAMD14	-0.606506	4.9469	11.7716	0.000934092	0.0328827
PLPPR4	-0.405229	7.44196	11.7697	0.000934915	0.0328827
PITPNC1	-0.8736	7.12257	11.9125	0.000942907	0.0330348
PTGER3	-1.35899	4.44722	11.8175	0.000965417	0.0336279
CHODL	0.708266	4.7968	11.6934	0.000969131	0.0336279
TYRO3	-0.416024	7.19131	11.6845	0.00097323	0.0336279
CMTM8	0.762047	5.05932	11.853	0.000974777	0.0336279
ITM2C	-0.836292	5.90482	11.7756	0.000986645	0.0339074
SORCS3	-0.688395	7.93964	11.7203	0.00099844	0.0341823
HAPLN4	-1.19048	4.32259	11.7166	0.00101607	0.0346541
P3H2	0.495626	5.48989	11.5468	0.00103856	0.0352806
IDH3G	-0.550481	5.38459	11.5392	0.00104227	0.0352806
MLLT1	-0.527758	4.93924	11.5267	0.00104844	0.0353565
ZBTB7C	-1.23419	5.15403	11.6658	0.00105868	0.0355686
C16orf72	-0.526055	6.29797	11.4814	0.00107114	0.0358533
CX3CL1	-0.437246	6.45965	11.433	0.00109598	0.0364233
CDK17	-0.407694	7.05448	11.4324	0.00109626	0.0364233
RGS12	-1.08247	6.3047	11.5858	0.00110292	0.0365085
RAP1GDS1	-0.412969	7.75525	11.412	0.00110693	0.0365085
RP11-307P5.1	0.804688	6.21363	11.5484	0.00111099	0.0365085
UNC13C	0.640717	6.42554	11.4861	0.00111777	0.036594
NSMF	-0.410285	7.83318	11.3771	0.00112534	0.036594
SPOCK2	-0.577725	6.99569	11.4094	0.00112578	0.036594
SAMD4A	0.539076	5.87676	11.3643	0.00113225	0.0366717
WNT3	-0.81086	4.51297	11.3555	0.00113693	0.0366915
CNR1	0.719895	5.12476	11.3948	0.00114863	0.0369366
PLD1	0.626377	4.41894	11.3205	0.00115596	0.0370387
ASPHD2	-0.682415	5.06168	11.3131	0.00116003	0.0370387
SEMA3D	-1.24537	6.12976	11.4434	0.00118046	0.037558
GREB1	-0.471223	5.35907	11.2652	0.00118667	0.0376225
COLGALT2	0.48101	6.15859	11.251	0.00119472	0.0377447
MDGA1	-0.895594	4.53302	11.2071	0.00121987	0.0383315
DUSP5	-1.06089	4.51508	11.2751	0.00122181	0.0383315
LPCAT3	0.463357	5.24286	11.1752	0.00123848	0.0387197
SORBS1	-0.451947	8.34303	11.163	0.0012457	0.0388107
TPD52L1	-0.762609	4.84433	11.1009	0.001287	0.039959
ZNF883	-0.677915	5.09223	11.0714	0.00130117	0.0402604
HCRTR2	-1.56055	5.02241	11.2074	0.00131547	0.0404311
ZFP64	0.441946	5.67779	11.0481	0.00131567	0.0404311
UBL3	-0.578753	7.12702	11.0739	0.0013269	0.0405269
SYNDIG1	0.486832	7.08541	11.0288	0.00133083	0.0405269
CRIM1	0.640804	6.46679	11.1159	0.00133229	0.0405269
KCNIP2	-0.980251	5.48746	11.1202	0.00135209	0.0408606
NEUROD6	0.560136	5.44369	10.9904	0.00135234	0.0408606
COBL	0.392833	7.26736	10.9697	0.00136576	0.041128
PIP5K1B	-0.557372	5.77797	10.9414	0.00138433	0.0415483
DYNLL1	-0.51063	7.59308	10.9334	0.00138965	0.0415693
RANBP17	0.539535	5.74961	10.8761	0.00143132	0.0426743
SNX25	-0.425384	6.26879	10.8338	0.00145729	0.0433052
CA7	-0.637799	4.715	10.801	0.00148035	0.0435706
MATK	-0.404522	6.67541	10.7932	0.00148591	0.0435706
RPRML	-0.716098	4.70829	10.7931	0.00148595	0.0435706
FAM13A	0.502798	7.29046	10.8156	0.00148855	0.0435706
FOSB	-0.902337	6.00671	10.7868	0.00149042	0.0435706
BLCAP	-0.482943	7.15016	10.7463	0.00151957	0.0442789
CTD-2269F5.1	0.509245	5.30935	10.7346	0.00152812	0.0443844
JAM3	-0.463845	6.59791	10.7192	0.00153941	0.0445685
SMPD3	-0.503802	5.53497	10.7105	0.00154587	0.0446123
KCNF1	-0.774534	5.82755	10.7847	0.00155171	0.0446377
ATP2A2	-0.443315	7.49239	10.6878	0.00156277	0.0448127
MIR4300HG	0.526713	5.36809	10.6706	0.0015757	0.0449683
NR2F1-AS1	0.457201	7.06679	10.6631	0.0015814	0.0449683
SLC8A1	-0.455754	10.0746	10.6607	0.00158318	0.0449683
TSPAN18	-1.27199	4.17663	10.6783	0.001621	0.0458037
RIN2	-1.07674	5.12867	10.7306	0.00162276	0.0458037
CEP350	0.331734	6.53829	10.5947	0.00163406	0.0458761
TMEM2	-0.989465	6.65382	10.7384	0.00163552	0.0458761
SEZ6	-0.606873	6.15305	10.6164	0.00164289	0.0459398
SYTL2	0.406861	6.53623	10.5741	0.00165035	0.0460054
RAD51B	0.360952	5.98571	10.56	0.00166156	0.0461006
IMPA1	-0.656277	4.73135	10.5569	0.001664	0.0461006
PKNOX2	0.40169	6.53937	10.5069	0.0017045	0.0470777
PAK6	-0.643561	5.00067	10.4829	0.00172421	0.0474763
AC068490.2	0.63958	5.50603	10.5052	0.0017327	0.0475648
NFKB1	0.423855	5.67674	10.4429	0.00175773	0.048105
SGCD	-0.668183	8.58716	10.5085	0.00176331	0.0481116
KIAA1324L	0.422426	5.7185	10.3854	0.00180709	0.0491571
CCND2	-0.442839	6.26362	10.2975	0.0018852	0.0511276
IFRD1	-0.508765	5.44079	10.2627	0.00191717	0.0517328
NT5DC3	-0.482663	6.30528	10.258	0.0019215	0.0517328
ZNF438	0.414961	5.98138	10.2545	0.00192476	0.0517328
GDA	-0.419654	7.54167	10.2135	0.00196319	0.0526087
KCNC3	-0.503487	5.75338	10.1735	0.0020015	0.0534763
EFNB3	-0.604677	4.75202	10.1672	0.00200764	0.0534817
RCN1	-0.824866	4.61734	10.1381	0.00204212	0.0542398
SLC22A17	-0.484448	7.45865	10.1257	0.00204832	0.0542444
LRRC4B	-0.348793	7.12349	10.0548	0.00211983	0.0559073
MAN2A1	0.409411	7.30814	10.0512	0.00212353	0.0559073
CNTNAP2	0.457976	10.8213	10.0122	0.00216399	0.0568064
ZDHHC18	-0.351069	5.95241	9.99481	0.00218235	0.0571217
PEG10	-0.810835	6.54969	10.0917	0.00219574	0.0573056
SLC6A7	0.448376	6.68457	9.96802	0.00221088	0.0574997
RARA	-0.668541	4.67976	10.015	0.00222184	0.0574997
TRPC4	0.596424	5.93362	10.0093	0.00222233	0.0574997
PLD3	-0.416591	8.40918	9.93299	0.00224877	0.0580171
UTRN	-0.984988	6.46659	10.0437	0.00226699	0.0581672
DSCAML1	-0.680177	7.7797	10.0042	0.00226751	0.0581672
SAMD5	0.76148	6.29824	10.0237	0.00227457	0.0581825
TMEM59L	-0.454178	8.5059	9.86525	0.00232398	0.0592779
ATP6V0E2	-0.690412	6.62341	9.8817	0.0024052	0.0610454
ENAH	-0.378098	6.87257	9.79287	0.0024072	0.0610454
RAB40B	-0.427236	5.83806	9.78741	0.00241361	0.0610454
NDFIP2	-0.400657	7.35587	9.73806	0.00247229	0.0623544
NGEF	-0.588284	6.73371	9.7779	0.00249085	0.0625962
SERTM1	-0.778275	4.53714	9.71344	0.00250212	0.0625962
AJ006998.2	1.02054	6.20189	9.83892	0.00250273	0.0625962
LINC00320	0.994291	4.36727	9.74628	0.00254282	0.0634225
KAT6A	0.344722	6.28292	9.65759	0.00257117	0.0639525
ERC1	-0.416808	8.4568	9.64486	0.00258719	0.0641737
AC009878.2	-1.63475	4.17728	9.67602	0.00265808	0.065751
KCNG1	-0.696037	4.88724	9.50454	0.00277198	0.0683806
PLXNB1	-0.633565	4.98101	9.49044	0.00278988	0.0686341
YJEFN3	-0.453558	6.29818	9.47504	0.00281098	0.0687598
SNTG1	0.452475	10.2631	9.4682	0.00282041	0.0687598
NWD2	0.629234	6.73707	9.55146	0.00282294	0.0687598
CXXC4	0.772726	5.18323	9.60853	0.00283324	0.0687598
SOWAHA	-0.727079	4.93518	9.47545	0.00283451	0.0687598
PARVB	-0.660286	5.92098	9.51176	0.00284081	0.0687598
RNF144A	0.511878	6.91141	9.47941	0.00285859	0.0690046
DGKD	-0.549241	5.17141	9.42988	0.00287381	0.0691867
RP11-467L24.1	-1.8318	6.03762	9.54236	0.00288498	0.0692703
COL24A1	-0.844304	7.1518	9.52193	0.0029022	0.0694984
C14orf2	-0.519543	6.28106	9.38058	0.00294911	0.0703109
SELT	-0.503284	5.8161	9.37527	0.00295175	0.0703109
IFNG-AS1	-1.27028	4.63633	9.52632	0.00297784	0.0707454
CAPZA2	-0.379054	6.90831	9.34447	0.00299666	0.071005
MYEOV2	-0.603896	5.46803	9.33579	0.00301639	0.071285
NPEPL1	-0.485297	4.77597	9.32376	0.00302726	0.0713546
GALNTL6	-1.09824	9.36492	9.42318	0.00305173	0.0715616
GARNL3	-0.95438	7.09816	9.42046	0.00305548	0.0715616
ROBO1	-0.767931	8.81564	9.39644	0.00305989	0.0715616
PPP4R1	0.46488	5.12979	9.2846	0.00308601	0.0719076
CCM2	-0.38754	5.82668	9.27919	0.00309422	0.0719076
AKAP5	-0.848196	5.14963	9.34646	0.00309864	0.0719076
DGKG	-0.708218	7.88655	9.34244	0.00313556	0.0724264
ATP1A3	-0.462658	7.99792	9.25118	0.00313708	0.0724264
EGR1	-0.599337	6.62128	9.22936	0.00317287	0.07306
ANK1	0.642118	4.47296	9.22305	0.00318076	0.07306
ARHGAP44	-0.37319	7.73519	9.19749	0.00322097	0.0736899
ARNTL2	0.450995	6.09402	9.19524	0.00322455	0.0736899
AC131056.3	0.642659	4.08149	9.17758	0.00325268	0.0741256
FKBP5	-0.621937	5.85375	9.20776	0.00326496	0.0741256
ANKRD44	0.473662	5.97506	9.16784	0.00326831	0.0741256
KCNJ6	-0.413998	7.47149	9.14861	0.00329938	0.0743639
DUSP22	-0.505199	4.58902	9.14246	0.00330939	0.0743639
GDPD5	-0.841153	4.20969	9.1418	0.00331047	0.0743639
HS3ST4	-1.56808	9.23796	9.2547	0.00331185	0.0743639
COX7A2	-0.612864	5.49774	9.13964	0.00335096	0.0749733
ITPKA	-0.747315	6.04159	9.19139	0.00335565	0.0749733
SLC1A1	-0.43021	5.98916	9.06059	0.0034456	0.0767925
CTC-575N7.1	0.395749	6.15551	9.03162	0.00349519	0.0777053
CEMIP	0.654853	5.68677	9.03144	0.00359173	0.079655
SHISA4	-0.530019	5.23758	8.96649	0.0036094	0.0797838
TLN2	-0.331297	7.8039	8.95993	0.00362111	0.0797838
AC008067.2	0.647779	4.75391	8.95825	0.00362412	0.0797838
CPLX3	-2.05699	4.00416	9.04341	0.0036481	0.0801159
STRIP2	-1.01771	4.90973	9.01618	0.00367731	0.0805434
TMEM38A	-0.356317	6.21912	8.92429	0.00368546	0.0805434
EPHB6	0.541133	6.69738	8.96152	0.00369543	0.0805657
CRIP2	-0.411086	6.43338	8.90407	0.00372248	0.0809594
OPRM1	0.69295	5.56979	8.96103	0.00375804	0.0813766
NDST3	0.470246	6.99191	8.9057	0.00376253	0.0813766
DDX49	-0.465056	4.82381	8.87909	0.00376877	0.0813766
TTC37	0.316517	6.98922	8.84637	0.00383029	0.0818911
DSE	-0.636095	6.99069	8.88655	0.00383287	0.0818911
RGS14	-0.705644	4.32478	8.84457	0.00383371	0.0818911
CREB5	0.525474	6.02009	8.86993	0.0038345	0.0818911
RP11-465I4.2	-0.7776	4.9928	8.86544	0.00383808	0.0818911
VAV2	-0.835158	5.00591	8.88951	0.00386848	0.0822337
C8orf46	-0.425083	6.11888	8.82429	0.0038724	0.0822337
SEZ6L2	-0.428338	7.42709	8.80952	0.00390084	0.0826427
AQP4-AS1	-0.533573	7.54051	8.82645	0.00394417	0.0832402
SLC35F4	-0.781902	4.72962	8.80923	0.0039502	0.0832402
STXBP6	-0.98964	4.47753	8.82748	0.00395677	0.0832402
CARD19	0.470389	4.94952	8.75932	0.00399913	0.0838274
SASH1	0.483369	6.52758	8.77554	0.00400331	0.0838274
ARAP1	-0.714293	4.8022	8.7577	0.00401953	0.0839718
HYOU1	-0.564822	5.87634	8.75168	0.00405407	0.084341
TMEM158	-0.820779	6.12784	8.81184	0.00406368	0.084341
RSPO3	1.12696	4.17351	8.85617	0.00407773	0.084341
RNF146	0.334394	6.63509	8.71973	0.00407845	0.084341
SLC7A1	-0.56436	5.89262	8.73514	0.00408404	0.084341
PTPRR	-0.444172	8.27318	8.6983	0.00412207	0.0848108
ARHGAP26	-0.371255	8.90431	8.68893	0.00414131	0.0848108
AC108142.1	-0.679137	5.00729	8.70548	0.00414307	0.0848108
AMMECR1	0.362551	6.14329	8.68739	0.00414446	0.0848108
DOCK10	-0.591102	5.9297	8.70562	0.00417825	0.0853083
CRYM	-0.370717	6.61229	8.64121	0.00424065	0.0863864
LAMP5	-1.65002	5.00499	8.80378	0.00425395	0.0864617
CLMP	-0.944453	5.82844	8.71115	0.00429312	0.0869103
TMEM127	-0.520527	5.67317	8.60977	0.00430748	0.0869103
ATP1B1	-0.578376	9.47826	8.63176	0.00431052	0.0869103
DAPK2	0.541478	4.70282	8.60594	0.00431568	0.0869103
MTMR6	-0.42559	5.92492	8.59597	0.00433714	0.0869103
MAPK8	0.287392	7.62107	8.59374	0.00434197	0.0869103
SNAP25	-0.366793	10.3004	8.58969	0.00435072	0.0869103
MCC	-0.829745	5.59806	8.67247	0.00435323	0.0869103
TATDN1	0.341046	5.58627	8.57495	0.00438275	0.0873015
LETM1	-0.392382	6.07618	8.56667	0.00440084	0.0873015
DIP2A	-0.805169	6.28884	8.65599	0.00440192	0.0873015
CD99L2	-0.406804	6.5705	8.54461	0.00444944	0.0878726
PLEKHG5	-0.386539	5.83992	8.54426	0.00445023	0.0878726
LLNLF-187D8.1	-0.660312	4.79825	8.55762	0.00451562	0.0889672
CDH18	-0.5995	9.57064	8.54898	0.00452543	0.0889672
FOXK1	0.325445	6.28682	8.49789	0.00455425	0.0893387
CDK5	-0.540854	5.26785	8.48785	0.0045771	0.0893712
PCNT	-0.387491	6.36379	8.48614	0.004581	0.0893712
CPNE2	-1.08998	4.14354	8.50771	0.00458568	0.0893712
ZMAT4	0.593288	7.09298	8.53565	0.00462993	0.0900387
C5orf24	-0.403068	5.33282	8.43984	0.00468803	0.0909721
SLC9A9	0.447823	5.31814	8.41771	0.00474012	0.0917841
EAF2	-0.870505	5.05141	8.47835	0.00475026	0.0917841
PKM	-0.49798	8.33412	8.41817	0.0047666	0.0919024
SMAP1	0.320427	7.3078	8.39735	0.00478856	0.0921286
BAHD1	-0.546035	4.65053	8.32874	0.00495561	0.0951392
ECE1	0.391206	5.5961	8.31104	0.00499969	0.0957814
MEF2C-AS1	0.339788	7.56817	8.30599	0.00501234	0.0957898
FGD6	0.502334	4.67479	8.30238	0.00502141	0.0957898
GUK1	-0.474221	7.05599	8.29972	0.00506437	0.0962699
JPH1	-0.431296	6.21676	8.28394	0.00506796	0.0962699
WWP1	0.367897	5.97564	8.26121	0.00512599	0.0971672
WASL	-0.368469	6.27847	8.25337	0.00514616	0.0971984
AHR	0.441271	4.83098	8.25144	0.00515114	0.0971984
PLCH1	0.758123	6.37051	8.33509	0.00516002	0.0971984
KLHL4	0.543497	5.90991	8.27291	0.00520324	0.0978078
CBFB	-0.509456	5.56341	8.18703	0.00532017	0.0997976
